# Altered brain function in anorexia nervosa and bulimia nervosa: A hierarchical series of task-based fMRI meta-analyses

**DOI:** 10.1101/550301

**Authors:** Bangshan Liu, Jin Liu, Yumeng Ju, Mi Wang, Tiebang Liu, Yan Zhang, Lingjiang Li, Marc N. Potenza, Daniel S. Barron

## Abstract

**Background:** Many structural and functional magnetic resonance imaging (MRI) studies have reported differences in brain functional anatomy associated with eating disorders (EDs). We aimed to quantitatively synthesize the current literature of anorexia nervosa (AN) and bulimia nervosa (BN) with a goal of deriving a consensus across these studies.

**Methods:** We performed a hierarchical series of 49 activation likelihood estimation meta-analyses of 101 experiments from 63 studies at the *disorder (AN+BN)*, *diagnosis (AN or BN)*, and *task* (food-, body-, emotion- or cognitive function-related tasks) levels. We further performed sub-analyses at the diagnosis level to assess the influence of disease stage (current or recovered AN), subtype (restrictive AN, rAN), psychiatric comorbidity, medication, and data processing.

**Results:** We did not observe consistent differences in brain activity across all hierarchies. Rather, we observed differences in brain activity in the right fusiform, left inferior parietal lobule and left precuneus that were primarily related to food (representing 19 experiments) and emotion (25 experiments) tasks performed by current AN patients (56 experiments).

**Conclusions:** The task-based functional MRI literature in AN and BN represents a heterogenous set of tasks and patients. Given this heterogeneity, we found very limited convergence across a rather large literature. Such limited convergence suggests individual task-based studies of EDs should be interpreted cautiously. We recommend that future studies of EDs carefully characterize patients based on nutritional status and that, beyond clinical diagnosis, studies utilize a trait- or cognitive-domain-based approach to define their populations of interest.

**Meta-ananlysis Registration:** “Meta-analysis of functional magnetic resonance imaging studies of eating disorders”, https://www.crd.york.ac.uk/prospero (Registration Number: CRD42018086497).
