## Supplementary material for "Altered brain function in anorexia nervosa and bulimia nervosa: A hierarchical series of task-based fMRI meta-analyses": Table S2

### Sheet: Sheet1
Table 1. Characteristics of included studies.
	study ID (author, year)	Journal	year	country/region	sample size (AN/HC)	F (AN/HC)	mean age of groups	adult/adolescent	subtype	Current psychiatric comorbidity	medication status	task type	paradigm	stimuli used	correction for multiple comparisons	source of coordinates included in the meta-analysis	contrasts	# foci	# foci: ED>HC	# foci: ED<HC	coordinate space
AN-C vs. HC
1	Murao, Sugihara et al. 2017	Psychiatry and Clinical Neurosciences	2017	Japan	19/20*	19/20*	30.9/39.3/33.2*	adult	11 rAN, 8 bpAN	MDD and anxiety disorders (NS)	6 APs, 3 SSRIs, 1 NaSSA, 1 Bromazepam, 2 Carbamazepine and Topiramate	emotion	MID task	shape cues and monetary feedback	corrected	Text-Results-fMRI data-loss anticipation	bpAN>HC: loss anticipation	2	2		MNI
2	Bernardoni 2017	Biological Psychiatry	2017	Germany	36/36	36/36	16.0/16.3	adolescent	32 rAN, 3 bpAN	n.a.	n.a.	emotion	learning and decision making task based on probability positive and negative monetary feedback	symbols (cues) and monetary feedback	corrected	Table S8	AN-C>HC	13	13		MNI
3	Autreve et al. 2016	European Eating Disorders Review	2016	Belgium	29/15	29/15	22.0/24.0/22.0*	adult	16 rAN, 13 bpAN	n.a.	n.a.	cognitive function	set-shifting task: judge whether a number is odd or even or whether it is smaller or larger than 5 as fast and accurate as possible	numbers	corrected	Table 4	AN-C > HC: switch - repeat	6	6		MNI
4	Lao-Kaim, Fonville et al. 2015	PLOS ONE	2015	England	32/32	32/32	23.0/25.0	adult	24 rAN, 8 bpAN	MDD and anxiety disorders (NS)	13 SSRIs, 4 anti-anxiolytics, 1 APs (NS), 1 analgesics, 1 anti-epileptics	cognitive function	WCST	cards with different shapes filled with different colors	corrected	Table 3 & Fig 3B	AN-C>HC: cognitive flexibility paradigm; AN-C>HC: learning paradigm; AN-C<HC: learning paradigm	2;1;3	3	3	TAL
5	Phillipou, Abel et al. 2015	Frontiers in Psychology	2015	Australia	23/24	23/24	22.2/22.6	adult	n.a.	psychiatric conditions other than psychotic disorders (NS)	10 SSRIs, 10 atypical APs, 5 BZDs, 3 SNRIs, 3 hormonal contraceptives, 2 melatonergic ADs, 1 NaSSA, and 1 cyclopyrrolones	emotion	implicit and explicit facial processing	facial expressions (pictures)	corrected	Table 2	AN-C>HC: own faces - neutral faces	2	2		MNI
6	Via et al. 2015	PLoS ONE	2015	Spain	20/20	20/20	28.4/28.2	adult	all rAN	No	3 SSRI, 1 TCA, 1 AP+TCA	emotion	viewing faces with social feedback	faces with social feedback	corrected	Table 2	AN-C > HC: Rejection>neutral; AN-C < HC: Acceptance>neutral	1;2	1	2	MNI
7	Kullmann 2014	SCAN	2014	German	12/14	12/14	23.3/24.6	adult	all rAN	No	1 SNRIs	food; other	go / nogo	food or physical activity pictures	corrected	Table 2 & Supplementary Table S2	AN-C>HC: physical activity paradigm; AN-C<HC: food/nonfood paradigm	2; 1	2	1	MNI
8	Fonville 2014	NeuroImage: Clinical	2014	UK	31/31	31/31	23.0/25.0	adult	25 rAN, 6 bpAN	n.a.	12 SSRI, 1 SNRI, 1 anti-anxiety medication	emotion	Implicit facial emotion processing task (determine the gender of the faces with 100% happy, mildly (50%) happy or neutral expressions)	facial expressions	corrected	Table 4	AN-C > HC: Trend analysis (happy > mild > neutral); AN-C > HC: Neutral Facial Expressions; AN-C > HC: Mildly happy facial expressions; AN-C > HC: Prototypical happy facial expressions; AN-C < HC: Neutral Facial Expressions; AN-C < HC: Mildly happy facial expressions	1;4;3;2;1;3	10	4	TAL
9	Suda et al. 2014	PLoS ONE	2014	UK	20/24	20/24	26.8/24.3	adult	n.a.	n.a.	n.a.	other	viewing pictures and imagining	pictures with different symmetry/order level	corrected	Table 2	AN-C < HC: symmetry/order - neutral images	2		2	TAL
10	Wierenga et al. 2014	PLoS ONE	2014	USA	11/12	11/12	16.0/14.9	adolescent	all rAN	MDD (NS)	1 olanzapine	cognitive function	stop sign task using a visual "X" and "O" as go stimuli and a auditory tone as "nogo" stimulus	Pictures of "X" and "O"	corrected	Table 3	AN-C > HC: easy condition (inhibition-related processing, easy trials); AN-C < HC: hard (inhibition-related processing, hard trials); AN-C < HC: error (error-related processing, failed inhibit trials)	5;4;4	5	8	MNI
11	Fonville 2013	PLoS ONE	2013	UK	35/35	35/35	23.0/25.0	adult	28 rAN, 7 bpAN	MDD, anxiety disorders or OCD (NS)	16 with ADs (NS) or anti-anxiety medication	cognitive function	embedded figure trial (target geometrical shapes and complicated shapes)	geometric shapes	corrected	Table 3	AN-C > HC: simple and complex embeded figures (SEF and CEF) collapsed; AN-C < HC: simple and complex embeded figures (SEF and CEF) collapsed	2;1	2	1	TAL
12	Bär, K. J，2013	Acta Psychiatr Scand	2013	Germany	19/19	15/15	22.6/24.3	adult	all rAN	No	1 olanzapine, 1 l-thyroxine	other	heat pain perception	37°C, 42 and 45°C thermal stimuli	uncorrected	Table 2	AN-C > HC: 45℃>37℃; AN-C < HC: 45℃>37℃	3;1	3	1	MNI
13	Sato et al., 2013	PLoS ONE	2013	Japan	15/15	15/15	23.0/22.0	adult	9 rAN, 6 bpAN	3 MDD; 1 OCD;1 BPD	4 SSRI	cognitive function	WCST	cards with different shapes filled with different colors	corrected	Table 6	AN-C < HC: set shifting error feedback - first correct feedback	3		3	TAL
14	Suda et al. 2013	International Journal of Eating Disorders	2013	UK	20/15	20/15	27.0/26.0	adult	n.a.	MDD and anxiety disorders (NS)	17 ADs (NS)	body	imagine or think about doing what is shown in the body checking images (e.g. pinching skin folds or measuring thigh diameter) or using items showin in control images (writing or using a computer)	body checking images or control images	corrected	Table 2	AN-C < HC: body checking images - neutral images	2		2	TAL
15	Miyake, Okamoto et al. 2012	Psychiatry Research: Neuroimaging	2012	Japan	30/20	30/20	27.2/25.6	adult	n.a.	No	No	emotion	choosing of one out of three words	words	uncorrected	Table 2	AN-C>HC	4	4		TAL
16	Brooks 2012	PLoS ONE	2012	sweden	18/24	18/24	26.0/26.0	adult	11 rAN, 7 bpAN	3 MDD; 6 anxiety; 5 both MDD and anxiety	10 SSRI	food	viewing images	food / nonfood pictures	corrected	Table 3	AN>HC: food - non-food; AN<HC: food - non-food	1;2	1	2	TAL
17	Frank 2012	Neuropsychopharmacology	2012	USA	21/23	21/23	22.5/24.8	adult	all rAN	1 MDD, 8 both anxiety and MDD.	6 SSRI, 2 atypical AP, 2 SSRI+ atypical AP	emotion	probabilistic reward learning task using 1 M Sucrose solution, No solution or Artificial Saliva as stimuli	1 M Sucrose solution, No solution or Artificial Saliva as stimuli	corrected	Table 2 & Supplemental Table 1	AN-C > HC: unexpected reward receipt (positive prediction-error condition); AN-C < HC: sucrose expectation (reward expectation); AN-C < HC: unexpected sucrose omission (negative-prediction error condition)	2;1;7	2	8	MNI
18	Schulte-Rüther 2012	JAACAP	2012	Germany	19/21	19/21	15.7/15.8	adolescent	13 rAN, 6 bpAN	1 OCD, 2 MDD	1 diazepam and olanzapine (at T1), 1 fluoxetine (at T2), 1 olanzapine and fluvoxamin (at T2).	emotion	viewing videos of geometric shapes and decide whether the shapes are "friends" (ToM videos) or whether the shapes are "strong"(non-ToM videos)	videos of movement of geometric shapes	corrected	Table 2	AN-C < HC: ToM task - nonToM task; AN-R (T2) < HC: ToM task - nonToM task	9;11		20	MNI
19	Vocks et al.2011	Journal of Psychiatric Research	2011	Germany	12/12	12/12	27.4/25.3	adult	all rAN	2 MDD	No	food	tasting chocolate milk or water	chocolate milk or water	uncorrected	Table 4	AN-C > HC: hunger condition; AN-C < HC: hunger condition	2;1	2	1	TAL
20	Castro-Fornieles 2010	Neuropsychologia	2010	Spain	14/14	12/7	15.0/15.4	adolescent	11 rAN, 3 bpAN	No	6 fluoxetine or fluvoxamine	cognitive function	n-back task (deciding whether the current number is the same as the one displayed immediately before)	numbers	uncorrected	Table 1	AN-C > HC	2			MNI
21	Friederich et al. 2010	neuropsychologia	2010	UK	17/18	17/18	24.9/23.3	adult	10 rAN, 7 bpAN	n.a.	10 SSRI	body	comparing themselves with images of slim idealized female bodies (active condition) or viewing images of interior home designs (control condition)	body images	corrected	Table 3	AN-C > HC: body - shape; AN-C < HC: body - shape	2;1	2	1	TAL
22	Gizewski et al. 2010	Neuropsychobiology	2010	Germany	12/12	12/12	27.4/25.3	adult	all rAN	2 MDD	No	food	viewing images of high-calorie food alternating with emotionally neutral structural images.	food images	corrected	Table 3	AN-C > HC: food - non-food images, hunger condition; AN-C > HC: food - non-food images, satiate condition; AN-C < HC: food - non-food images, hunger condition; AN-C < HC: food - non-food images, satiate condition;	1;1;1;2	2	3	TAL
23	Zastrow et al. 2009	American Journal of Psychiatry	2009	Germany	15/15	15/15	24.2/23.1	adult	7 rAN, 8 bpAN	No	No	cognitive function	visual target-detection task: respond to target, non-target and standard stimuli (geometric stimuli with different sizes and colors) through pressing different buttons	geometric stimuli	corrected	Table 3	AN-C < HC: correct target-standard; AN-C < HC: Correct target “shift” > standard; AN-C < HC: Correct target “maintain” > standard; AN-C < HC: Incorrect > correct target; AN-C < HC: correct non-target-standard	9;8;10;2;1		30	MNI
24	Redgrave, Bakker et al. 2008	Neuroreport	2008	USA	6/6	6/6	27.0/24.0	adult	1 rAN, 5 bpAN	n.a.	n.a.	body	Stroop task	fat, thin, neutral words	corrected	Table 2	AN-C>HC: thin-XXXX; AN-C<HC: fat - XXXX	5;5	5	5	MNI
25	Sachdev 2008	Neuropsychobiology	2008	Australia	10/10	10/10	18.8/22.6	adult	5 rAN, 5 bpAN	No	No	body	viewing images of themselves or someone else	body images	uncorrected	Table 4	AN-C < HC: self - non-self	4		4	MNI
26	Santel et al. 2006		2006	Germany	13/10	13/10	16.1/16.8	adolescent	all rAN	7 MDD	4 SSRIs	food	rating pleasantness of images of food or objects of use	food images and images of objects of use	uncorrected	Table 3	AN-C < HC: food - non-food images, hunger condition; AN-C < HC: food - non-food images, satiate condition;	1;1		2	TAL
27	Wagner et al. 2003	Neuroreport	2003	Germany	13/11	13/11	15.3/15.1	adolescent	10 rAN, 3 bpAN	No	1 fluoxetin, 1 clomipramine	body	viewing pictures of distorted or undisorted body of the participant herself (target image) or another women (non-target image) or neutral picture (scrambled images with a mix of colours composed of participants’ own body images)	body images	uncorrected	Table 2	AN-C > HC: target - neutral	5	5		TAL
AN-R vs. HC
28	Berner et al. 2018	Psychological Medicine	2018	USA	17/25	17/25	26.8/26.2	adult	11 rAN, 6 bpAN	No	No	other	breathing load paradigm: process body state before, during, and after aversive breathing load	breath load	uncorrected?	Table S4 in supplementary materials	AN-R>HC: postload	57	57		MNI
29	Ritschel, Geisler et al. 2017	Scientific Reports	2017	Germany	31/31	31/31	28.9/22.05	adult	all rAN	6 depressive disorders, 1 OCD	No	emotion	probabilistic reversal learning (PRL) task	monetary reward or loss	corrected	Fig 1	AN-R>HC: lose-shift - resting state	4	4		MNI
30	Bang 2017	Eur Eat Disord Rev	2017	Norway	22/21	22/21	27.3/26	adult	all rAN	No	3 APs (NS)	cognitive function	dot-probe task: determine the location of the probe (left or right) as quickly and accurately as possible	faces (cues); asterisk (probe)	corrected	Text-results-MRI results-2nd and 3rd paragraph	AN-R>HC: incongruent - congruent(attentional bias); AN-R<HC:congruent + incongruent - control (threat-detection)	1;2	1	2	MNI
31	Frank,2016	Journal of Psychiatry and Neuroscience	2016	USA	24/24	24/24	30.3/27.4	adult	all rAN	3 mood disorder; 4 anxiety disorders, 2 mood + anxiety	5 SSRI; 7 contraceptive pills	emotion	Taste conditioning task: anticipation and receiving probabilitic taste solutions	taste solutions	corrected	Text-Results-Brain imaging results	AN-R > HC : prediction error	3	3		MNI
32	Ehrlich, 2015	J Psychiatry Neurosci	2015	Germany	30/30	30/30	22.0/21.6	adult	23 rAN, 7 bpAN	No	No	emotion	Instrumental motivation task(a modified monetary incentive delay paradigm)	reward feedback	corrected	Table S3 & Fig S4 (B)	AN-R > HC: reward anticipation; AN-R > HC: reward feedback	5;1	6		MNI
33	McAdams and Krawczyk 2014	Social Cognitive and Affective Neuroscience	2014	USA	18/18	18/18	26.2/24.5	adult	n.a.	No	8 ADs (NS)	emotion	identity appraisal tasks: decide the degree to which they agree with the self statements (description about themselves), friend statements (description about their friends) or reflective statements (description about their friend's evaluation of themselves)	statements about oneself, their friend or their friend's evaluation about themselves	uncorrected	Table 3	AN-R<HC: social task, self - friend; AN-R<HC: social task, friend - self; AN-R<HC: social task, reflected - self; AN-R<HC: physical task self-friend	1;1;3;1		6	MNI
34	Oberndorfer, Simmons et al. 2013	Psychiatry Research: Neuroimaging	2013	USA	14/12	14/12	28.9/26	adult	12 rAN, 2 bpAN	3 OCD (1 trichotillomania)	No	food	anticpate and view images of food and non-food neutral items	food and object images	corrected	Table 3	AN-R>HC: food anticipation; AN-R>HC: food images; AN-R<HC: food anticipation; AN-R<HC: food images;	6;7;1;2	13	3	TAL
35	Strigo et al. 2013	International Journal of Eating Disorders	2013	USA	12/10	12/10	29.7/24.8	adult	n.a.	7 MDD, 6 anxiety disorders, 3 OCD, 1 alcohol dependence	No	other	anticipatory or application of pain thermal stimulus	pain thermal stimulus	corrected	Table 2 & Table 3	AN-R > HC: pain anticipation; AN-R > HC: pain stimulation; AN-R < HC: pain anticipation; AN-R < HC: pain stimulation	3;1;8; 8	4	16	TAL
36	McAdams and Krawczyk 2011	Psychiatry Research: Neuroimaging	2011	USA	17/17	17/17	26.2/24.7	adult	11rAN, 6 bpAN	No	8 ADs (NS)	emotion	view short videos of moving shapes in a social or visospatial context	short videos of moving shapes	corrected	Table 3	AN-R<HC: People-Bumpers	4		4	MNI
37	Cowdrey 2011	Biological Psychiatry	2011	UK	15/16	15/16	23.3/24.1	adult	all rAN	No	No	food	rating the “pleasantness”, “intensity” and “wanting” of the chocolate, moldy strawberries or control iamges and then taste corresponding solutions	food images	corrected	Table 2	AN-R>HC: Chocolate in Mouth; AN-R>HC: Sight of Chocolate; AN-R>HC: Chocolate in Mouth with Sight of Chocolate; AN-R>HC: Strawberry in Mouth; AN-R>HC: Strawberry in Mouth with Sight of Strawberry	3;3;1;2;4	13		MNI
38	Oberndorfer et al. 2011	International Journal of Eating Disorders	2011	USA	12/12	12/12	29.4/29	adult	all rAN	3 OCD (1 trichotillomania);	No	cognitive function	stop signal task;	Go signals: viewing ‘‘X’’ and ‘‘O’’ stimuli; Stop signals: hearing a tone	corrected	Fig 1	AN-R<HC: hard trials	1		1	TAL
AN-C+R vs.HC					AN-C/AN-R/HC	AN-C/AN-R/HC
39	McAdams, Jeon-Slaughter et al. 2016	Social Cognitive and Affective Neuroscience	2016	USA	22/18/19	22/18/19	27.6/29.6/27.9	adult	n.a. / n.a.	No/No	12 ADs (NS)/7 ADs (NS)	emotion	rating of agreements with the statements about oneself, friend or friend's evaluation of oneself	statements about oneself, their friend or their friend's evaluation about themselves	corrected	Table S3 & S5 & S7	AN-C>HC: self - friend contrast; AN-C>HC: self-agree - self disagree contrast; AN-C>HC: F-Self-F-Other contrast; AN-R>HC: self - friend contrast; AN-C<HC: self-agree - self disagree contrast; AN-C<HC: F-Self-F-Other contrast; AN-R<HC: self-agree - self disagree contrast; AN-R<HC: reflected - self contrast;	2;1;2;9; 3;3;4;7	14	17	MN
40	Scaife et al.,2016	Psychiatry Research - Neuroimaging	2016	UK	12/14/16	12/14/16	29.4/27/24.3	adult	all rAN / all rAN	2 MDD, 4 MDD + GAD/No	1 SSRI or SNRI; 1 atypical AP; 4 both ADs (NS) and APs (NS) / 3 SSRI or SNRI	food	view food pictures and focus on how much they would want them	food images	corrected	Table 2	AN-C > HC: high calorie(HCal) vs. low calorie(LCal); AN-C < HC: food - baseline; AN-C < HC: high calorie(HCal) vs. low calorie(LCal)	1; 4; 6	1	10	MNI
41	McAdams, Lohrenz et al. 2015	Human Brain Mapping	2015	USA	23/19/21	23/19/21	26.3/29.6/27	adult	n.a. / n.a.	No/No	13 ADs (NS) / 8 ADs (NS)	emotion	social interaction paradigm (a multiround trust game, interact with a computer-simulated investor)	/	corrected	Table II	AN-C<HC: Benevolence; AN-C<HC: Malevolence; AN-R<HC: Benevolence	6;1;5		12	MNI
42	Holsen et al.,2012	J Psychiatry Neurosci	2012	USA	12/10/11	12/10/11	21.8/23.4/21.6	adult	all rAN / 8 rAN, 2 bpAN	4 GAD; 1 ADHD NOS/1 MDD and GAD.	1 SNRI, 1 SSRI, 1 amphetamine or dextroamphetamine, 1 escitalopram + aripiprazole / 2 SSRIs, 1 lorazepam	food	view images of high- and low-calorie foods and objects before (premeal) and after (postmeal) eating a 400 kcal meal	food images and images of household objects	uncorrected	Table 3	AN-C<HC: high calorie(HCal) vs. nonfood objects, premeal	6		6	MNI
43	Uher et al. 2003	Biological Psychiatry	2003	UK	8/9/9	8/9/9	25.6/26.9/26.6	adult	all rAN / all rAN	No/No	2 SSRIs / No	food	view food and non-food pictures and focus on their feeling about the pictures	food images	corrected	Table 4	AN-R > HC: food - nonfood pictures; AN-R < HC: food - nonfood pictures;	2;3	2	3	TAL
AN+BN vs. HC					AN/BN/HC	AN/BN/HC
44	Monteleone, Monteleone et al. 2017	Journal of Psychiatric Research	2017	Italy	20/20/20	20/20/20	25.5/27.7/27.1	adult	16 rAN, 4 bpAN/n.a.	No/No	No	food	taste solutions	solutions	corrected	Table 2	AN-C<HC: low calories; BN-C<HC: low calories	2;2		4	TAL
45	Radeloff et al. 2014	World Journal of Biological Psychiatry	2014	Germany	15/14/18*	15/14/18	25.2/24.5/24.7	adult	all rAN/n.a.	No/No	No	food	taste solutions	solutions and water	corrected	Supplementary Figure 1	BN-recovered > HC: cream - water	1	1		TAL
46	Brooks 2011	PLoS ONE	2011	sweden	18/8/24	18/8/24	26/25/26	adult	11 rAN, 7 bpAN/n.a.	3 MDD, 6 anxiety disorders, 5 MDD + anxiety disorders/1 anxiety disorder	10 SSRIs / No	food	view food and non-food images and imagine eating or using them, respectively.	food images	corrected	Table 2	BN<HC: activation to food images	3		3	TAL
47	Miyake, Okamoto et al. 2010a	NeuroImage	2010	Japan	12/12/12/12*	12/12/12/12*	27.0/27.2/25.0/21.2*	adult	12 rAN, 12 bpAN/n.a.	No/No	8 ADs (NS) / 4 ADs (NS)	body	sleect the most negative or neutral words concerning body image from each negative or neutral word set respectively	word sets	uncorrected	Text-Results-fMRI results-Group comparisons	AN-restricting>HC: negative body image words - neutral words; AN-BP>HC: negative body image words - neutral words; BN-C>HC: negative body image words - neutral words	2;3;1*	4		MNI
48	Miyake, Okamoto et al. 2010b	Psychiatry Research - Neuroimaging	2010	Japan	11/11/11/11*	11/11/11/11*	22.2/28.3/24.5/26.5	adult	11 rAN, 11 bpAN/n.a.	No/No	7 ADs (NS) / 4 ADs (NS)	body	view fat or thin body images and select the more unpleasant one or view real size body and select the one with a black cross	body images	uncorrected	Fig 3	AN-restricting < HC: self fat image - self real image; BN-C < HC: self fat image - self real image	2; 3		5	MNI
49	Vocks et al. 2010	Journal of Psychiatry and Neuroscience	2010	Germany	13/15/27	13/15/27	29.1/28.4/26.7	adult	n.a./12 purging type BN	MDD (NS)/MDD (NS)	n.a.	body	view own and other's body images without the head	body images	uncorrected	Table 3 & Table 4	AN-C > HC: other woman's body - baseline; AN-C < HC: own body - baseline; AN-C < HC: other woman's body - baseline; BN > HC: other woman's body - baseline; BN < HC: own body - baseline; BN < HC: other woman's body - baseline;	54; 13; 1; 2; 5; 6	56	25	TAL
50	Uher et al. 2005	Biological Psychiatry	2005	UK	13/9/18	13/9/18	25.4/29.6/26.6	adult	7 rAN, 6 bpAN/n.a.	Mood disorders or OCD (NS) / Mood disorders or OCD (NS)	4 SSRIs / 5 SSRIs.	body	view body images and think about how acceptable they would be for you	body images	corrected	Table 2	AN-C < HC: body shape - house; BN < HC: body shape - house	3;1		4	TAL
51	Uher et al. 2004	American Journal of Psychiatry	2004	UK	16/10/19	16/10/19	26.9/29.8/26.7	adult	9 rAN, 7 bpAN/n.a.	Mood disorders or OCD (NS) / Mood disorders or OCD (NS)	5 SSRIs / 5 SSRIs	food; emotion	view savory, sweet food images and non-food images and think about their feelings with the images	food and nonfood images	corrected	Table 3 & Table 4	AN-C > HC: food - non-food; AN-C > HC: aversive - neutral; AN-C < HC: food - non-food; AN-C < HC: aversive - neutral; BN > HC: food - non-food; BN > HC: aversive - neutral; BN < HC: food - non-food; BN < HC: aversive - neutral;	2;1;2;1;3;4;2;1	10	6	TAL
BN vs. HC
52	Lee, Namkoong et al. 2017	Neuroscience Letters	2017	South korea	13/14	13/14	23.7/23.3	adult	n.a.	No	No	food	Stroop match-to-sample task using craving-specific food pictures or neutral pictures as interference stimuli (match to color or meaning of the words)	food and neutral pictures	uncorrected	Table 3	BN > HC: food - neutral	7	7		MNI
53	Setsu et al, 2017	Frontiers in Psychiatry	2017	Japanese	18/18	18/18	25/27.1	adult	n.a.	4 MDD	2 SSRIs (sertraline, fuvoxamine)	food	taste solutions	aqueous solution of 0.05 M MSG plus 0.102 M (0.6%) sodium chloride.	corrected	Table 4	BN > HC: monosodium glutamate stimuli - baseline condition	2	2		MNI
54	Seitz et al, 2016	PLoS ONE	2016	Germany	20/20	20/20	18.7/17.9		n.a.	4 MDD, 2 ADHD	5 SSRIs	cognitive function	Attention Network Task (maintain fixation on a centrally located cross and respond as fast as possible via button press to indicate the direction in which the middle arrow (i.e., the target) of five vertically arranged arrows pointed)	4 possible cues: a non-spatially informative double cue, a valid or invalid spatial cue or no cue at all	corrected	Table 2	BN > HC: altering network; BN > HC: Reorienting network; BN > HC: Executive control	6;5;1	12		TAL
55	Skunde et al. 2016	Journal of Psychiatry and Neuroscience	2016	German	28/29	28/29	27.5/27.3	adult	n.a.	MDD or anxiety disorders (NS)	7 ADs (NS)	cognitive function	go/nogo task with geometric shapes (square/circle) or food/household items as go/nogo stimuli	geometric shapes (square/circle) or food/household items	corrected	Table 3	BN with severe symptoms < HC: no-go_circle - go_square. (we only selected the 3 foci which survived the fwe correction, and excluded 2 foci which only survived the threshold of p < 0.05 cluster-level uncorrected, cluster-defining threshold p < 0.001 uncorrected.)	3		3	MNI
56	Eynde et al,2013	BMC Psychiatry	2013	UK	21/23	21/23	28/27.3	adult	n.a.	8 AN, mood or anxiety disorders NOS (NS)	9 ADs (NS), 6 oral contraceptive	food; body	view images of food/body/furniture/cross, and "imagine eating the foods"/"compare your own body against the bodies in the pictures"/"compare the furniture against that in your own house"/watch the picture	images of food/body/furniture/cross	corrected	Table 2 & Table 3 & Table 5	BN > HC: food image - low level baseline; BN>HC body - low level baseline; BN < HC: body image - low level baseline; BN < HC: body >non-body images;	2;2;4;2	4	6	TAL
57	Spangler et al. 2012	International Journal of Eating Disorders	2012	USA	12/12	12/12	n.a.	adult	n.a.	2 MDD	2 SSRIs	body	view computer-generated fullbody images and imagine someone comparing their own body with the images	body images	corrected	Table 2	BN > HC: fat - thin	1	1		MNI
58	Joos, Saum et al. 2011	Eur. Eat. Disorders Rev.	2011	Germany	10/13	10/13	25.2/27	adult	n.a.	n.a.	No	food	view attentively pictures of savory or sweet food items or non-food items	food and nonfood pictures	corrected	Table 4	BN < HC: food - non-food	3		3	MNI
59	Mohr, Röder et al. 2011	NeuroImage	2011	Germany	15/16	15/16	24.8/25	adult	n.a.	9 MDD	4 SSRIs	body	satisfaction rating and size estimation of distorted own body photographs (fat, thin or actual body image)	body images	uncorrected	Table 1	BN < HC: Body satisfaction task - body size estimation task	3		3	TAL
60	Pringle, Ashworth et al. 2011	Neuropsychologia	2011	UK	11/16	11/16	24.6/27.4	adult	n.a.	6 MDD	No	emotion	respond to personality words and rate them as "me" or "not me"	personality words	corrected	Table 2	BN < HC: ED words - baseline; BN < HC: Depression words - baseline	2;2		4	MNI
61	Frank 2011	Biological Psychiatry	2011	USA	20/23	20/23	25.2/27.2	adult	all purging type BN	3 MDD, 2 MDD + social phobia, 1 MDD+social phobia+GAD, 2 MDD + PTSD, 2 MDD+GAD, 2 social phobia	10 medicated (NS)	emotion	probabilistic reward learning paradigm	solutions: sucrose solution (100 trials), no solution (100 trials), and artificial saliva. And conditioned visual stimuli	corrected	Table 2	BN < HC: US+ Receiving Sucrose Unexpectedly; BN < HC: US- Omission of Sucrose Unexpectedly; BN < HC: Temporal Difference Model Regression, all expected and unexpected Sucrose and No-Solution trials	4;5;7	16		MNI
62	Ashworth 2011	Psychological medicine	2011	UK	12/16	12/16	24.4/27.4	adult	n.a.	MDD (NS)	No	emotion	sensorimotor control task interleaved with pictures of emotional faces;	emotional faces	corrected	Fig 1 & Fig 2	BN < HC: disgust; BN < HC: anger	1;1		2	MNI
63	Marsh, Steinglass et al. 2009	Archives of General Psychiatry	2009	USA	20/20	20/20	25.7/26.4	adult	n.a.	No	6 SSRI	cognitive function	Simon Spatial Incompatibility task: respond quickly to the direction of the arrows	arrows	corrected	Table 3 & Table 4	BN > HC: incongruent incorrect - incongruent correct (comission of errors); BN < HC: incongruent correct - congruent correct (engagement of self-regulatory control); BN < HC: incongruent incorrect - incongruent correct (comission of errors)	3;9;3	3	12	MNI
Abbreviations: AN: anorexia nervosa; BN: bulimia nervosa; ED: eating disorder; AN-C: current AN; AN-R: recovered AN; rAN: restrictive AN; bpAN: binge-purge AN; MDD: major depressive disorder; GAD: generalized anxiety disorder; PTSD: post-traumatic stress disorder; OCD: obsessive-compulsive disorder; BPD: borderline personality disorder; ADHD: attention deficit hyperactivity disorder; n.a.: not av…
